# A Sodium-dependent Trehalose Transporter Contributes to Anhydrobiosis in Insect Cell Line, Pv11

**DOI:** 10.1101/2023.09.29.560116

**Authors:** Kosuke Mizutani, Yuki Yoshida, Eita Nakanishi, Yugo Miyata, Shoko Tokumoto, Hiroto Fuse, Oleg Gusev, Shingo Kikuta, Takahiro Kikawada

## Abstract

Pv11 is the only animal cell culture that, when preconditioned with a high concentration of trehalose, can be preserved in the dry state at room temperature for more than one year while retaining the ability to resume proliferation. This extreme desiccation tolerance is referred to as anhydrobiosis. Here we identified a novel transporter that contributes to the recovery of Pv11 cells from anhydrobiosis. In general, the SLC5 family of secondary active transporters co-transport Na^+^ and carbohydrates including glucose. Here we identified a novel transporter STRT1 (sodium-ion trehalose transporter 1) belonging to the SLC5 family that is highly expressed in Pv11 cells and transports trehalose with Na^+^ dependency. This is the first report of an SLC5 family member that transports a naturally occurring disaccharide, such as trehalose. Knockout of the *Strt1* gene significantly reduced the viability of Pv11 cells upon rehydration after desiccation. During rehydration, when intracellular trehalose is no longer needed, *Strt1*-knockout cells released the disaccharide more slowly than the parent cell line. During rehydration, Pv11 cells became roughly spherical due to osmotic pressure changes, but then returned to their original spindle shape after about 30 min. *Strt1*-knockout cells, however, required about 50 min to adopt their normal morphology. STRT1 probably regulates intracellular osmolality by releasing unwanted intracellular trehalose with Na^+^, thereby facilitating the recovery of normal cell morphology during rehydration. STRT1 likely improves the viability of dried Pv11 cells by rapidly alleviating the significant physical stresses that arise during rehydration.

**Significance Statement:** This is the first report of an SLC5 family member, STRT1 (sodium ion trehalose transporter 1), with Na^+^-dependent trehalose transport activity. A *Strt1*-knockout cell line revealed that STRT1 likely plays an important role during anhydrobiosis in Pv11 cells: it efficiently discharges unwanted trehalose in the presence of Na^+^ during rehydration of dried Pv11 cells, effectively reducing intracellular osmolality and thereby restoring cell morphology to a normal state.
