## Supplementary material for "A Sodium-dependent Trehalose Transporter Contributes to Anhydrobiosis in Insect Cell Line, Pv11": Supplemental Dataset S3.xlsx

### Sheet: Sheet1
Gene ID	Annnotation	T0_rep1	T0_rep2	T0_rep3	T12_rep1	T12_rep2	T12_rep3	T24_rep1	T24_rep2	T24_rep3	T36_rep1	T36_rep2	T36_rep3	T48_rep1	T48_rep2	T48_rep3	R0_rep1	R0_rep2	R0_rep3	R3_rep1	R3_rep2	R3_rep3	R12_rep1	R12_rep2	R12_rep3	R24_rep1	R24_rep2	R24_rep3	R72_rep1	R72_rep2	R72_rep3	Mean	Max	Min
g6534	TRET1 (Trehalose transporter 1)	1367.68	1322.61	1043.3	693.32	481.9	704.2	637.5	697.32	647.96	629.3	946.11	587.5	758.9	801.57	748.55	557.27	568.93	655.27	377.08	383.03	352.7	533.77	609.72	556.8	554.9	452.21	406	779.49	800.67	629.78	676.178	1367.68	352.7
g17178	Trehalse	384.22	382.02	361.72	945.49	944.82	973.91	1072.43	1177.47	1142.12	1213.92	1313.36	1155.54	1343.23	1326.13	1256.17	1206.8	1226.67	1177.5	1174.86	1153.63	1047.62	349.38	441.78	468.26	306.17	217.91	257.97	213.32	170.14	146.44	818.367	1343.23	146.44
g2925	Hexokinase	653.43	616.61	459	586.78	361.13	547.97	502.78	507.24	532.52	515.23	829.45	530.42	662.44	798.56	708	432.67	335.6	447.65	332.58	286.77	315.42	378.33	521.39	578.67	388.48	223.59	274.88	408.83	349.14	360.8	481.545	829.45	223.59
g1897	Hexokinase	3.35	1.38	2.61	2.87	3.46	5	3.27	4.67	3.55	4.34	5.01	3.72	5.83	7.07	7.61	10.58	14.16	12.45	9.57	11.21	12.74	10.8	10.21	10.49	10.39	4.66	6.14	6.08	8.24	4.66	6.87067	14.16	1.38
