## Supplementary material for "A Sodium-dependent Trehalose Transporter Contributes to Anhydrobiosis in Insect Cell Line, Pv11": Supplemental Table S1.xlsx

### Sheet: Sheet1
Table S1. Primers for construction of the donor vectors used for construction of gRNA-expression vectors and for genomic DNA sequencing
Oligonucleotide set	PCR / annealed DNA	Purpose	Primer_1 (5’-3’): forward primer for PCR, upper strand for annealed DNA	Primer_2 (5’-3’): reverse primer for PCR, lower srtrand for annelaed DNA
1	Annealed DNA	For construction of Strt1-gRNA expression vector pPvU6b-DmtRNA-Strt1	tgcaATGTCATCGATTACACTTCT	aaacAGAAGTGTAATCGATGACAT
2	PCR	For construction of Strt1-knock-in doner vectors pCR4-121-AcGFP1/ZeoR	ATGTCATCGATTACACTTCTTGGTTTATGTCATCGATTACACTCACGCGCTTGAAAGGAGTG	ATGTCATCGATTACACTTCTTGGTTTCATTCGAGACACCAAGACTTCAATTATGATACATGAATAAACA
3	PCR	For confirmation of knock-in insertions by genomic PCR	ATGGTGTTCGGAATTTTAGATTATTGTGTC	TCATTTATTGCTTGCGACCACAGTT
4	PCR	For confirmation of knock-in AcGFP1 sequences insertions by genomic PCR	ATGGTGTTCGGAATTTTAGATTATTGTGTC	CCAAGGACCCCAACGAGAAG
5	PCR	For confirmation of knock-in ZeoR sequences insertions by genomic PCR	ATGGTGTTCGGAATTTTAGATTATTGTGTC	GGACGACGTGACCCTGTTCA
6	PCR	For cloning of ORF for Strt1	ATGGTGTTCGGAATTTTAGATTATTGTGTC	CTATTCATCAATTTGTTTAAAAGATTGCA
7	PCR	For construction of CHO cell expression vector pcDNA5/FRT-Strt1	TAAGCTTGGTACCGAGCTCGGATCCaccATGGTGTTCGGAATTTTAG	TTTAAACGGGCCCTCTAGACTCGAGCTATTCATCAATTTGTTTAAAAGATTG
8	PCR	For construction of Xenopus oocyte expression vector pT7XbG3-Strt1	CAAGagatctCCACCATGATTTCAAATTATATCAGCATG	AATCTgatatcCTATTCATCAATTTGTTTAAAAGAT
